# Discovery of rare antigen-specific TCRs via replicate profiling

**DOI:** 10.1101/2025.09.30.675572

**Authors:** E.S. Egorov, V.V. Kriukova, I.A. Shagina, G.V. Sharonov, K Lupyr, D.B. Staroverov, D.K. Lukyanov, M.A. Salnikova, R.V. Nikolaev, L. Shelikhova, G. Lopukhova, A. Altunina, M.A. Turchaniniova, O.V. Britanova, E.A. Bryushkova, M.A. Maschan, L.A. Martinez Carrera, N. Jelveh, K. Bisdorf, S.K. Matzke, S. Khorkova, A. Bosio, O. Hardt, A. Franke, D.M. Chudakov, E.O. Serebrovskaya

**Author notes:** Contributed equally (E.S. Egorov, V.V. Kriukova, I.A. Shagina, G.V. Sharonov).

## Abstract

Development of effective vaccines and targeted immunotherapies for cancer, autoimmunity, allergy, and infectious diseases requires comprehensive understanding of functionality and antigenic specificity of involved T cell clones. A major technical challenge remains the high-throughput identification of antigen-specific T cells. Here, we present a rapid cost-efficient TCR discovery assay starting from PBMC that enables ultra-sensitive discovery of clonal alpha-beta paired TCRs responding to individual or pooled peptides. In a small-scale experiment with a single donor, assay identified over 90 SARS-CoV-2-specific CD4^+^ and CD8^+^ TCRβ clonotypes, validated by clonal tracking and comparison against known SARS-CoV-2-specific TCRs. Positioning within the scRNA-Seq map revealed distinct helper T cell subsets involved in primary and secondary response. Further validation in a cohort of five donors identified nearly 1,000 CD4^+^ and CD8^+^ TCR clonotypes specific to viral and fungal peptide antigens. The assay demonstrated exceptional sensitivity in capturing low-frequency clones and allowed accurate TCRα/TCRβ pairing, validated using single-cell transcriptomics. The ability to capture low-frequency antigen-specific TCRs, combined with detailed scRNA-Seq annotation, establishes an integrated pipeline that links antigen-responsive clones to their precise functional phenotypes. This platform provides a robust foundation for dissecting T cell roles in health and disease and accelerates the development of vaccines and immunotherapies.
