## Supplementary table 2 for "Discovery of rare antigen-specific TCRs via replicate profiling"

### Sheet: Лист1
clonotype_id_number	cdr3aa	v	j	TcellAssay.cdr3nt	TcellAssay.meta.antigen	TcellAssay.meta.subset	timetracking.cdr3nt	timetracking.meta.comparison	vdjdb.meta.antigen	pogorelyy2022.meta.antigen	donor_id
1	CASIRDSGFYEQYF	TRBV6-2	TRBJ2-7	TGTGCCAGCATCCGGGACAGTGGTTTCTACGAGCAGTACTTC	MN	CD4	TGTGCCAGCATCCGGGACAGTGGTTTCTACGAGCAGTACTTC	COVID2_response	NA	NA	D11
2	CASKGPTSAGNQPQHF	TRBV2	TRBJ1-5	TGTGCCAGCAAGGGACCGACTTCGGCGGGCAATCAGCCCCAGCATTTT	MN	CD4	NA	NA	NA	NA	D11
3	CASKPNGGNQPQHF	TRBV6-2	TRBJ1-5	TGTGCCAGCAAGCCCAATGGGGGGAATCAGCCCCAGCATTTT	S	CD4	NA	NA	NA	NA	D11
4	CASKVQGFGQPQHF	TRBV12-3	TRBJ1-5	TGTGCCAGCAAAGTACAGGGTTTCGGTCAGCCCCAGCATTTT	MN	CD4	NA	NA	NA	NA	D11
5	CASNTGVGTQYF	TRBV27	TRBJ2-3	TGTGCCAGCAATACAGGGGTTGGTACGCAGTATTTT	S	CD8	NA	NA	NA	NA	D11
6	CASQEGVSNQPQHF	TRBV6-1	TRBJ1-5	TGTGCCAGCCAAGAAGGGGTGAGCAATCAGCCCCAGCATTTT	S	CD4	NA	NA	S	NA	D11
7	CASRMTSGSTRYEQYF	TRBV6-4	TRBJ2-7	TGTGCCAGCAGAATGACTAGCGGGAGTACCCGATACGAGCAGTACTTC	MN	CD4	TGTGCCAGCAGAATGACTAGCGGGAGTACCCGATACGAGCAGTACTTC	COVID2_response	NA	NA	D11
8	CASRTSRVSNQPQHF	TRBV6-2	TRBJ1-5	TGTGCCAGCAGGACTTCAAGGGTCAGCAATCAGCCCCAGCATTTT	S	CD4	NA	NA	NA	NA	D11
9	CASSAVSGGAVDTQYF	TRBV7-8	TRBJ2-3	TGTGCCAGCAGCGCTGTTAGCGGGGGGGCGGTAGATACGCAGTATTTT	S	CD4	NA	NA	NA	NA	D11
10	CASSEGASNQPQHF	TRBV6-1	TRBJ1-5	TGTGCCAGCAGTGAGGGGGCTAGCAATCAGCCCCAGCATTTT	S	CD4	NA	NA	S	S	D11
10	CASSEGASNQPQHF	TRBV6-1	TRBJ1-5	TGTGCCAGCAGTGAAGGGGCTAGCAATCAGCCCCAGCATTTT	S	CD4	NA	NA	S	S	D11
10	CASSEGASNQPQHF	TRBV6-1	TRBJ1-5	TGTGCCAGCAGTGAGGGGGCCAGCAATCAGCCCCAGCATTTT	S	CD4	NA	NA	S	S	D11
10	CASSEGASNQPQHF	TRBV6-1	TRBJ1-5	TGTGCCAGCAGTGAGGGGGCAAGCAATCAGCCCCAGCATTTT	S	CD4	NA	NA	S	S	D11
10	CASSEGASNQPQHF	TRBV6-1	TRBJ1-5	TGTGCCAGCAGTGAGGGGGCGAGCAATCAGCCCCAGCATTTT	S	CD4	NA	NA	S	S	D11
10	CASSEGASNQPQHF	TRBV6-1	TRBJ1-5	TGTGCCAGCAGTGAAGGGGCGAGCAATCAGCCCCAGCATTTT	S	CD4	NA	NA	S	S	D11
11	CASSEGSSSQPQHF	TRBV6-1	TRBJ1-5	TGTGCCAGCAGTGAAGGGTCATCCTCCCAGCCCCAGCATTTT	S	CD4	NA	NA	NA	S	D11
11	CASSEGSSSQPQHF	TRBV6-1	TRBJ1-5	TGTGCCAGCAGTGAAGGTTCCTCCTCCCAGCCCCAGCATTTT	S	CD4	NA	NA	NA	S	D11
11	CASSEGSSSQPQHF	TRBV6-1	TRBJ1-5	TGTGCCAGCAGTGAAGGGTCATCTAGTCAGCCCCAGCATTTT	S	CD4	NA	NA	NA	S	D11
12	CASSEMGKHEQYF	TRBV12-3	TRBJ2-7	TGTGCCAGCAGTGAGATGGGGAAACACGAGCAGTACTTC	MN	CD4	TGTGCCAGCAGTGAGATGGGGAAACACGAGCAGTACTTC	COVID2_response	NA	NA	D11
13	CASSEVGGRPYGYTF	TRBV2	TRBJ1-2	TGTGCCAGCAGTGAGGTCGGGGGGCGTCCTTATGGCTACACCTTC	S	CD4	NA	NA	NA	NA	D11
14	CASSFRENTYEQYF	TRBV11-3	TRBJ2-7	TGTGCCAGCAGCTTCCGGGAGAACACCTACGAGCAGTACTTC	MN	CD4	NA	NA	NA	NA	D11
15	CASSFSGRINTEAFF	TRBV12-3	TRBJ1-1	TGTGCCAGCAGTTTTTCGGGACGAATTAACACTGAAGCTTTCTTT	S	CD4	NA	NA	NA	NA	D11
16	CASSGDGSSYEQYF	TRBV18	TRBJ2-7	TGTGCCAGCTCAGGAGACGGCAGCTCCTACGAGCAGTACTTC	MN	CD4	TGTGCCAGCTCAGGAGACGGCAGCTCCTACGAGCAGTACTTC	COVID2_response	NA	NA	D11
17	CASSGLRTGGGEKLFF	TRBV19	TRBJ1-4	TGTGCCAGTAGTGGACTTCGGACAGGGGGCGGCGAAAAACTGTTTTTT	MN	CD4	TGTGCCAGTAGTGGACTTCGGACAGGGGGCGGCGAAAAACTGTTTTTT	COVID2_response	NA	NA	D11
18	CASSGSGAGDTQYF	TRBV9	TRBJ2-3	TGTGCCAGCAGCGGTAGCGGGGCGGGAGATACGCAGTATTTT	S	CD8	NA	NA	NA	NA	D11
19	CASSGTVVNTEAFF	TRBV5-4	TRBJ1-1	TGTGCCAGCAGCGGTACAGTAGTCAACACTGAAGCTTTCTTT	MN	CD4	TGTGCCAGCAGCGGTACAGTAGTCAACACTGAAGCTTTCTTT	COVID2_response	NA	NA	D11
20	CASSIGGLAGFTDTQYF	TRBV19	TRBJ2-3	TGTGCCAGTAGTATAGGGGGACTAGCGGGGTTCACAGATACGCAGTATTTT	MN	CD4	NA	NA	NA	NA	D11
21	CASSIRTGEITDTQYF	TRBV19	TRBJ2-3	TGTGCCAGTAGTATCCGGACAGGGGAAATTACAGATACGCAGTATTTT	MN	CD4	NA	NA	NA	NA	D11
22	CASSLAGTSGRQSGTQYF	TRBV5-6	TRBJ2-5	TGTGCCAGCAGCTTGGCCGGAACTAGCGGGAGGCAAAGTGGGACCCAGTACTTC	MN	CD4	NA	NA	NA	NA	D11
23	CASSLAPPINLGGNTEAFF	TRBV7-2	TRBJ1-1	TGTGCCAGCAGCTTAGCGCCCCCGATCAATCTAGGGGGGAACACTGAAGCTTTCTTT	S	CD4	NA	NA	NA	NA	D11
24	CASSLDPDSQETQYF	TRBV5-4	TRBJ2-5	TGTGCCAGCAGCTTGGATCCGGATAGCCAAGAGACCCAGTACTTC	MN	CD4	NA	NA	NA	NA	D11
25	CASSLDQLSYGYTF	TRBV5-4	TRBJ1-2	TGTGCCAGCAGCTTGGATCAGTTGAGCTATGGCTACACCTTC	MN	CD4	TGTGCCAGCAGCTTGGATCAGTTGAGCTATGGCTACACCTTC	COVID2_response	NA	NA	D11
26	CASSLGGENTEAFF	TRBV5-5	TRBJ1-1	TGTGCCAGCAGCTTGGGTGGGGAGAACACTGAAGCTTTCTTT	MN	CD4	NA	NA	NA	NA	D11
27	CASSLGSGLVRETQYF	TRBV7-2	TRBJ2-5	TGTGCCAGCAGCTTAGGCAGTGGACTAGTGAGGGAGACCCAGTACTTC	MN	CD4	NA	NA	NA	NA	D11
28	CASSLVAGAATGANVLTF	TRBV5-1	TRBJ2-6	TGCGCCAGCAGCTTGGTGGCAGGGGCGGCAACTGGGGCCAACGTCCTGACTTTC	MN	CD4	TGCGCCAGCAGCTTGGTGGCAGGGGCGGCAACTGGGGCCAACGTCCTGACTTTC	COVID2_response	NA	NA	D11
29	CASSLVSGASTDTQYF	TRBV7-8	TRBJ2-3	TGTGCCAGCAGCTTAGTTAGCGGGGCTAGCACAGATACGCAGTATTTT	S	CD4	NA	NA	NA	NA	D11
30	CASSPAAGGEQPQHF	TRBV12-3	TRBJ1-5	TGTGCCAGCAGCCCGGCGGCAGGGGGCGAACAGCCCCAGCATTTT	S	CD4	NA	NA	NA	NA	D11
31	CASSPIAGEGNEQFF	TRBV4-3	TRBJ2-1	TGCGCCAGCAGCCCGATAGCGGGGGAGGGTAATGAGCAGTTCTTC	MN	CD4	NA	NA	NA	NA	D11
32	CASSPLAGGAYNEQFF	TRBV7-2	TRBJ2-1	TGTGCCAGCAGCCCCCTAGCGGGGGGGGCCTACAATGAGCAGTTCTTC	MN	CD4	NA	NA	NA	NA	D11
33	CASSPNSYEQYF	TRBV4-2	TRBJ2-7	TGTGCCAGCAGCCCCAACAGCTACGAGCAGTACTTC	S	CD8	NA	NA	NA	NA	D11
34	CASSPPGPGGADTQYF	TRBV6-5	TRBJ2-3	TGTGCCAGCAGTCCCCCGGGTCCCGGGGGCGCAGATACGCAGTATTTT	MN	CD4	NA	NA	NA	NA	D11
35	CASSPPWANSLSSGNTIYF	TRBV18	TRBJ1-3	TGTGCCAGCTCACCACCGTGGGCGAACAGCCTGAGCTCTGGAAACACCATATATTTT	MN	CD4	NA	NA	NA	NA	D11
36	CASSPQGASGADTQYF	TRBV6-2	TRBJ2-3	TGTGCCAGCAGTCCACAGGGGGCGAGTGGCGCAGATACGCAGTATTTT	MN	CD4	NA	NA	NA	NA	D11
37	CASSPRRDFGTDTQYF	TRBV11-3	TRBJ2-3	TGTGCCAGCAGCCCGCGACGGGACTTTGGCACAGATACGCAGTATTTT	MN	CD4	NA	NA	NA	NA	D11
38	CASSPRTSGFTDTQYF	TRBV28	TRBJ2-3	TGTGCCAGCAGTCCTAGGACTAGCGGGTTCACAGATACGCAGTATTTT	MN	CD4	TGTGCCAGCAGTCCTAGGACTAGCGGGTTCACAGATACGCAGTATTTT	COVID2_response	NA	NA	D11
38	CASSPRTSGFTDTQYF	TRBV28	TRBJ2-3	TGTGCCAGCAGTCCAAGGACTAGCGGGTTCACAGATACGCAGTATTTT	MN	CD4	TGTGCCAGCAGTCCTAGGACTAGCGGGTTCACAGATACGCAGTATTTT	COVID2_response	NA	NA	D11
39	CASSPVGAETQYF	TRBV18	TRBJ2-5	TGTGCCAGCTCACCAGTGGGGGCAGAGACCCAGTACTTC	MN	CD4	NA	NA	NA	NA	D11
40	CASSQDLVNLGGRYEQYF	TRBV4-2	TRBJ2-7	TGTGCCAGCAGCCAAGATCTTGTTAATCTAGGGGGGCGTTACGAGCAGTACTTC	S	CD4	NA	NA	NA	NA	D11
41	CASSQDRSNVGGRYEQYF	TRBV4-2	TRBJ2-7	TGTGCCAGCAGCCAAGATAGGTCCAACGTCGGGGGGAGGTACGAGCAGTACTTC	S	CD4	TGTGCCAGCAGCCAAGATAGGTCCAACGTCGGGGGGAGGTACGAGCAGTACTTC	COVID1_response	NA	NA	D11
41	CASSQDRSNVGGRYEQYF	TRBV4-2	TRBJ2-7	TGTGCCAGCAGCCAAGATAGGTCCAACGTCGGGGGGAGGTACGAGCAGTACTTC	S	CD4	TGTGCCAGCAGCCAAGATAGGTCCAACGTCGGGGGGAGGTACGAGCAGTACTTC	COVID2_response	NA	NA	D11
42	CASSQDSQNLGGSYEQYF	TRBV4-2	TRBJ2-7	TGTGCCAGCAGCCAAGATTCCCAAAACCTCGGGGGTTCCTACGAGCAGTACTTC	S	CD4	TGTGCCAGCAGCCAAGATTCCCAAAACCTCGGGGGTTCCTACGAGCAGTACTTC	COVID2_response	NA	NA	D11
43	CASSQDSVVNAGGRYEQYF	TRBV4-3	TRBJ2-7	TGCGCCAGCAGCCAAGATAGTGTCGTCAATGCGGGAGGGCGCTACGAGCAGTACTTC	S	CD4	NA	NA	NA	NA	D11
44	CASSQEGTPIGAGANVLTF	TRBV4-1	TRBJ2-6	TGCGCCAGCAGCCAAGAAGGGACTCCCATCGGAGCTGGGGCCAACGTCCTGACTTTC	MN	CD4	NA	NA	NA	NA	D11
45	CASSQGQGQETQYF	TRBV5-8	TRBJ2-5	TGTGCCAGCAGCCAGGGACAGGGCCAAGAGACCCAGTACTTC	MN	CD4	NA	NA	NA	NA	D11
45	CASSQGQGQETQYF	TRBV5-8	TRBJ2-5	TGTGCCAGCAGCCAGGGACAGGGACAAGAGACCCAGTACTTC	MN	CD4	NA	NA	NA	NA	D11
45	CASSQGQGQETQYF	TRBV5-8	TRBJ2-5	TGTGCCAGCAGCCAGGGACAGGGGCAAGAGACCCAGTACTTC	MN	CD4	NA	NA	NA	NA	D11
46	CASSQGQKDEQYF	TRBV4-2	TRBJ2-7	TGTGCCAGCAGCCAAGGACAGAAAGACGAGCAGTACTTC	MN	CD8	TGTGCCAGCAGCCAAGGACAGAAAGACGAGCAGTACTTC	COVID2_response	N	NA	D11
46	CASSQGQKDEQYF	TRBV4-2	TRBJ2-7	TGTGCCAGCAGCCAAGGACAGAAAGACGAGCAGTACTTC	MN	CD8	TGTGCCAGCAGCCAAGGACAGAAGGACGAGCAGTACTTC	COVID2_response	N	NA	D11
46	CASSQGQKDEQYF	TRBV4-2	TRBJ2-7	TGTGCCAGCAGCCAAGGACAGAAGGACGAGCAGTACTTC	MN	CD8	TGTGCCAGCAGCCAAGGACAGAAAGACGAGCAGTACTTC	COVID2_response	N	NA	D11
46	CASSQGQKDEQYF	TRBV4-2	TRBJ2-7	TGTGCCAGCAGCCAAGGACAGAAGGACGAGCAGTACTTC	MN	CD8	TGTGCCAGCAGCCAAGGACAGAAGGACGAGCAGTACTTC	COVID2_response	N	NA	D11
47	CASSQMTGGASYEQYF	TRBV23-1	TRBJ2-7	TGCGCCAGCAGTCAGATGACAGGGGGAGCTTCCTACGAGCAGTACTTC	S	CD4	NA	NA	NA	NA	D11
48	CASSQSQHTEAFF	TRBV7-9	TRBJ1-1	TGTGCCAGCAGCCAAAGTCAGCACACTGAAGCTTTCTTT	MN	CD4	TGTGCCAGCAGCCAAAGTCAGCACACTGAAGCTTTCTTT	COVID1_response	NA	NA	D11
48	CASSQSQHTEAFF	TRBV7-9	TRBJ1-1	TGTGCCAGCAGCCAAAGTCAGCACACTGAAGCTTTCTTT	MN	CD4	TGTGCCAGCAGCCAAAGTCAGCACACTGAAGCTTTCTTT	COVID2_response	NA	NA	D11
49	CASSQTFNTEAFF	TRBV3-1	TRBJ1-1	TGTGCCAGCAGCCAAACTTTTAACACTGAAGCTTTCTTT	MN	CD4	NA	NA	NA	NA	D11
50	CASSQVGTAGYTF	TRBV14	TRBJ1-2	TGTGCCAGCAGCCAAGTCGGTACCGCTGGCTACACCTTC	MN	CD4	NA	NA	NA	NA	D11
51	CASSQVQTQGAFF	TRBV14	TRBJ1-1	TGTGCCAGCAGCCAAGTACAGACTCAAGGAGCTTTCTTT	MN	CD4	TGTGCCAGCAGCCAAGTACAGACTCAAGGAGCTTTCTTT	COVID2_response	NA	NA	D11
52	CASSRIDSTPTNTEAFF	TRBV5-6	TRBJ1-1	TGTGCCAGCAGCAGAATCGACAGCACCCCCACGAACACTGAAGCTTTCTTT	MN	CD4	TGTGCCAGCAGCAGAATCGACAGCACCCCCACGAACACTGAAGCTTTCTTT	COVID2_response	NA	NA	D11
53	CASSRRDPEGYNSPLHF	TRBV12-3	TRBJ1-6	TGTGCCAGCAGTCGCAGGGACCCGGAGGGTTATAATTCACCCCTCCACTTT	MN	CD4	NA	NA	NA	NA	D11
54	CASSRRLAGDLTDTQYF	TRBV5-6	TRBJ2-3	TGTGCCAGCAGCCGCCGACTAGCGGGGGATCTCACAGATACGCAGTATTTT	MN	CD4	NA	NA	NA	M	D11
55	CASSSGQHTEAFF	TRBV7-9	TRBJ1-1	TGTGCCAGCAGCTCGGGACAGCACACTGAAGCTTTCTTT	MN	CD4	NA	NA	NA	NA	D11
55	CASSSGQHTEAFF	TRBV7-9	TRBJ1-1	TGTGCCAGCAGCTCAGGACAGCACACTGAAGCTTTCTTT	MN	CD4	NA	NA	NA	NA	D11
55	CASSSGQHTEAFF	TRBV7-9	TRBJ1-1	TGTGCCAGCAGCAGCGGACAGCACACTGAAGCTTTCTTT	MN	CD4	NA	NA	NA	NA	D11
55	CASSSGQHTEAFF	TRBV7-9	TRBJ1-1	TGTGCCAGCAGCTCCGGACAGCACACTGAAGCTTTCTTT	MN	CD4	NA	NA	NA	NA	D11
56	CASSSMPGRNGETQYF	TRBV7-2	TRBJ2-5	TGTGCCAGCAGCTCAATGCCAGGAAGAAATGGAGAGACCCAGTACTTC	S	CD4	NA	NA	NA	NA	D11
57	CASSSSLTYEQYF	TRBV27	TRBJ2-7	TGTGCCAGCAGTTCCAGTCTTACCTACGAGCAGTACTTC	S	CD8	NA	NA	NA	NA	D11
58	CASSSTSPAGELFF	TRBV7-9	TRBJ2-2	TGTGCCAGCAGTTCCACCTCCCCCGCCGGGGAGCTGTTTTTT	MN	CD4	NA	NA	NA	NA	D11
59	CASSTQGYGYTF	TRBV19	TRBJ1-2	TGTGCCAGTAGTACACAGGGTTATGGCTACACCTTC	S	CD4	NA	NA	NA	NA	D11
60	CASSTRGSDTQYF	TRBV19	TRBJ2-3	TGTGCCAGTAGTACGCGGGGGTCGGATACGCAGTATTTT	MN	CD4	NA	NA	NA	NA	D11
61	CASSTTGTLPENIQYF	TRBV5-5	TRBJ2-4	TGTGCCAGCAGCACTACCGGGACTCTCCCCGAAAACATTCAGTACTTC	MN	CD4	TGTGCCAGCAGCACTACCGGGACTCTCCCCGAAAACATTCAGTACTTC	COVID2_response	NA	NA	D11
62	CASSTVNYGYTF	TRBV12-3	TRBJ1-2	TGTGCCAGCAGTACGGTAAACTATGGCTACACCTTC	MN	CD4	NA	NA	NA	NA	D11
63	CASSYDRAPLHF	TRBV6-5	TRBJ1-6	TGTGCCAGCAGTTACGACAGGGCTCCCCTCCACTTT	MN	CD4	NA	NA	NA	NA	D11
64	CASSYDRDLEAFF	TRBV5-5	TRBJ1-1	TGTGCCAGCAGCTATGACAGGGATCTTGAAGCTTTCTTT	MN	CD4	NA	NA	NA	NA	D11
65	CASSYPPGANGYTF	TRBV6-2	TRBJ1-2	TGTGCCAGCAGTTACCCTCCAGGGGCAAATGGCTACACCTTC	MN	CD4	NA	NA	NA	NA	D11
66	CASSYYNEQFF	TRBV6-5	TRBJ2-1	TGTGCCAGCAGTTACTACAATGAGCAGTTCTTC	MN	CD4	TGTGCCAGCAGCTACTACAATGAGCAGTTCTTC	COVID2_response	NA	NA	D11
66	CASSYYNEQFF	TRBV6-5	TRBJ2-1	TGTGCCAGCAGTTACTACAATGAGCAGTTCTTC	MN	CD4	TGTGCCAGCAGTTACTACAATGAGCAGTTCTTC	COVID2_response	NA	NA	D11
66	CASSYYNEQFF	TRBV6-5	TRBJ2-1	TGTGCCAGCAGCTACTACAATGAGCAGTTCTTC	MN	CD4	TGTGCCAGCAGCTACTACAATGAGCAGTTCTTC	COVID2_response	NA	NA	D11
66	CASSYYNEQFF	TRBV6-5	TRBJ2-1	TGTGCCAGCAGCTACTACAATGAGCAGTTCTTC	MN	CD4	TGTGCCAGCAGTTACTACAATGAGCAGTTCTTC	COVID2_response	NA	NA	D11
67	CASSYYTEAFF	TRBV6-5	TRBJ1-1	TGTGCCAGCAGTTACTACACTGAAGCTTTCTTT	MN	CD4	TGTGCCAGCAGTTACTACACTGAAGCTTTCTTT	COVID2_response	NA	NA	D11
67	CASSYYTEAFF	TRBV6-5	TRBJ1-1	TGTGCCAGCAGTTATTACACTGAAGCTTTCTTT	MN	CD4	TGTGCCAGCAGTTACTACACTGAAGCTTTCTTT	COVID2_response	NA	NA	D11
68	CASTCQGAYEQYF	TRBV19	TRBJ2-7	TGTGCCAGTACCTGCCAGGGGGCCTACGAGCAGTACTTC	S	CD4	TGTGCCAGTACCTGCCAGGGGGCCTACGAGCAGTACTTC	COVID2_response	NA	NA	D11
69	CASTSIAGGLSTDTQYF	TRBV19	TRBJ2-3	TGTGCCAGTACCTCCATCGCCGGGGGGCTAAGCACAGATACGCAGTATTTT	MN	CD4	NA	NA	NA	NA	D11
70	CATSRDLAQREGRVHEQFF	TRBV15	TRBJ2-1	TGTGCCACCAGCAGAGATCTCGCCCAGCGGGAGGGCCGTGTCCATGAGCAGTTCTTC	MN	CD4	NA	NA	NA	NA	D11
71	CAWSALRGEAEKLFF	TRBV30	TRBJ1-4	TGTGCCTGGAGCGCCTTACGGGGGGAAGCCGAAAAACTGTTTTTT	MN	CD4	TGTGCCTGGAGCGCCTTACGGGGGGAAGCCGAAAAACTGTTTTTT	COVID2_response	NA	NA	D11
72	CSARASRTSGGSYEQYF	TRBV20-1	TRBJ2-7	TGCAGTGCTCGAGCTTCTAGGACTAGCGGGGGTTCCTACGAGCAGTACTTC	MN	CD4	NA	NA	NA	NA	D11
73	CSARDTRRVPSYEQYF	TRBV20-1	TRBJ2-7	TGCAGTGCTAGAGATACGAGACGGGTTCCCTCCTACGAGCAGTACTTC	MN	CD4	TGCAGTGCTAGAGATACGAGACGGGTTCCCTCCTACGAGCAGTACTTC	COVID2_response	NA	NA	D11
74	CSARVVAGVNNEQFF	TRBV20-1	TRBJ2-1	TGCAGTGCTAGAGTTGTAGCGGGGGTTAACAATGAGCAGTTCTTC	MN	CD4	NA	NA	NA	NA	D11
75	CSASRGANTGELFF	TRBV20-1	TRBJ2-2	TGCAGTGCTTCTCGCGGGGCCAACACCGGGGAGCTGTTTTTT	S	CD4	NA	NA	NA	NA	D11
76	CSASRQDYTEAFF	TRBV20-1	TRBJ1-1	TGCAGTGCTTCTCGACAGGACTACACTGAAGCTTTCTTT	MN	CD4	TGCAGTGCTTCTCGACAGGACTACACTGAAGCTTTCTTT	COVID2_response	NA	NA	D11
77	CSGTPGANSYNEQFF	TRBV20-1	TRBJ2-1	TGCAGTGGTACGCCAGGGGCAAACTCCTACAATGAGCAGTTCTTC	S	CD4	NA	NA	NA	NA	D11
78	CASSIDHQNYEQYF	TRBV19	TRBJ2-7	NA	NA	NA	TGTGCCAGTAGTATAGACCACCAAAACTACGAGCAGTACTTC	VAX_response	NA	NA	D11
79	CASSQDSTSGVQFF	TRBV4-3	TRBJ2-1	NA	NA	NA	TGCGCCAGCAGCCAGGACTCGACTAGCGGGGTTCAGTTCTTC	VAX_response	NA	NA	D11
80	CSARDLAHSYEQYF	TRBV20-1	TRBJ2-7	NA	NA	NA	TGCAGTGCTAGAGATCTGGCACACTCCTACGAGCAGTACTTC	VAX_response	NA	NA	D11
81	CASSFGQSFMNTEAFF	TRBV7-6	TRBJ1-1	NA	NA	NA	TGTGCCAGCAGCTTTGGACAGAGCTTCATGAACACTGAAGCTTTCTTT	VAX_response	NA	NA	D11
82	CASSQDWGEEGYTF	TRBV4-3	TRBJ1-2	NA	NA	NA	TGCGCCAGCAGCCAAGATTGGGGGGAAGAGGGCTACACCTTC	VAX_response	NA	NA	D11
83	CASNAGAVNGYTF	TRBV28	TRBJ1-2	NA	NA	NA	TGTGCCAGCAATGCGGGGGCGGTCAATGGCTACACCTTC	VAX_response	NA	NA	D11
84	CASQSYNEQFF	TRBV19	TRBJ2-1	NA	NA	NA	TGTGCCAGCCAGTCCTACAATGAGCAGTTCTTC	VAX_response	NA	NA	D11
85	CASSIRKTGYEQYF	TRBV19	TRBJ2-7	NA	NA	NA	TGTGCCAGTAGTATTAGGAAGACAGGGTACGAGCAGTACTTC	VAX_response	NA	NA	D11
86	CASSPWTSGGPGDGELFF	TRBV4-3	TRBJ2-2	NA	NA	NA	TGCGCCAGCAGCCCCTGGACTAGCGGGGGACCCGGGGACGGGGAGCTGTTTTTT	COVID1_response	NA	NA	D11
87	CASSPAPPAGLGNEQFF	TRBV4-2	TRBJ2-1	NA	NA	NA	TGTGCCAGCAGCCCGGCGCCCCCAGCGGGGCTGGGCAATGAGCAGTTCTTC	COVID1_response	NA	NA	D11
88	CASSQDPSGNLYNEQFF	TRBV4-3	TRBJ2-1	NA	NA	NA	TGCGCCAGCAGCCAAGATCCTAGCGGGAACTTATACAATGAGCAGTTCTTC	COVID1_response	NA	NA	D11
89	CASSPRRRDREYNEQFF	TRBV19	TRBJ2-1	NA	NA	NA	TGTGCCAGTAGTCCCAGAAGGCGGGACAGGGAATACAATGAGCAGTTCTTC	COVID1_response	NA	NA	D11
90	CASRYRGEQYF	TRBV5-1	TRBJ2-7	NA	NA	NA	TGCGCCAGCAGATACAGGGGCGAGCAGTACTTC	COVID1_response	NA	NA	D11
91	CASSPQRDRYQPQHF	TRBV7-2	TRBJ1-5	NA	NA	NA	TGTGCCAGCAGCCCCCAGCGGGACAGATATCAGCCCCAGCATTTT	COVID1_response	NA	NA	D11
92	CASSLDRGSNEKLFF	TRBV7-2	TRBJ1-4	NA	NA	NA	TGTGCCAGCAGCTTAGACAGGGGCTCTAATGAAAAACTGTTTTTT	COVID1_response	NA	M	D11
93	CASTLKGRMRNQPQHF	TRBV6-2	TRBJ1-5	NA	NA	NA	TGTGCCAGCACCCTAAAAGGGAGGATGCGCAATCAGCCCCAGCATTTT	COVID1_response	NA	NA	D11
94	CASSPQGRNQPQHF	TRBV27	TRBJ1-5	NA	NA	NA	TGTGCCAGCAGTCCTCAGGGCCGCAATCAGCCCCAGCATTTT	COVID1_response	NA	NA	D11
95	CASSYGPGPVEQYF	TRBV5-5	TRBJ2-7	NA	NA	NA	TGTGCCAGCAGCTATGGCCCAGGGCCAGTCGAGCAGTACTTC	COVID1_response	NA	NA	D11
95	CASSYGPGPVEQYF	TRBV5-5	TRBJ2-7	NA	NA	NA	TGTGCCAGCAGCTATGGCCCAGGGCCAGTCGAGCAGTACTTC	COVID2_response	NA	NA	D11
96	CASSPGYGDEQYF	TRBV18	TRBJ2-7	NA	NA	NA	TGTGCCAGCTCACCAGGGTACGGGGACGAGCAGTACTTC	COVID1_response	NA	NA	D11
97	CASSQGRTYNEQFF	TRBV27	TRBJ2-1	NA	NA	NA	TGTGCCAGCAGTCAGGGGAGAACCTACAATGAGCAGTTCTTC	COVID1_response	NA	NA	D11
98	CASSSTQKDEQFF	TRBV19	TRBJ2-1	NA	NA	NA	TGTGCCAGTAGTTCCACCCAAAAGGATGAGCAGTTCTTC	COVID2_response	NA	NA	D11
99	CASSLVLGAASGANVLTF	TRBV5-1	TRBJ2-6	NA	NA	NA	TGCGCCAGCAGCTTGGTGTTGGGCGCCGCCTCTGGGGCCAACGTCCTGACTTTC	COVID2_response	NA	NA	D11
100	CASSQTGPHTEAFF	TRBV4-2	TRBJ1-1	NA	NA	NA	TGTGCCAGCAGCCAGACAGGGCCTCACACTGAAGCTTTCTTT	COVID2_response	NA	NA	D11
101	CASSQVQGEQYF	TRBV4-3	TRBJ2-7	NA	NA	NA	TGCGCCAGCAGCCAAGTACAGGGTGAGCAGTACTTC	COVID2_response	NA	NA	D11
102	CASSGLGEKLFF	TRBV28	TRBJ1-4	NA	NA	NA	TGTGCCAGCAGCGGACTGGGTGAAAAACTGTTTTTT	COVID2_response	NA	NA	D11
103	CSARESEGNNQPQHF	TRBV20-1	TRBJ1-5	NA	NA	NA	TGCAGTGCTAGAGAGTCGGAGGGAAACAATCAGCCCCAGCATTTT	COVID2_response	NA	NA	D11
104	CASSLLPSSRGENIQYF	TRBV7-3	TRBJ2-4	NA	NA	NA	TGTGCCAGCAGCTTATTGCCTTCAAGCCGCGGGGAAAACATTCAGTACTTC	COVID2_response	NA	NA	D11
105	CASSLIAGGNRYEQYF	TRBV11-2	TRBJ2-7	NA	NA	NA	TGTGCCAGCAGCTTAATAGCGGGAGGTAATCGCTACGAGCAGTACTTC	COVID2_response	NA	NA	D11
106	CASSATVRKPQHF	TRBV19	TRBJ1-5	NA	NA	NA	TGTGCCAGTAGTGCAACCGTTCGGAAGCCCCAGCATTTT	COVID2_response	NA	NA	D11
107	CASSQGHKDEQYF	TRBV4-2	TRBJ2-7	NA	NA	NA	TGTGCCAGCAGCCAAGGCCATAAGGACGAGCAGTACTTC	COVID2_response	N	NA	D11
108	CASLSGGPSANYGYTF	TRBV28	TRBJ1-2	NA	NA	NA	TGTGCCAGCCTCTCGGGGGGACCATCCGCTAACTATGGCTACACCTTC	COVID2_response	NA	NA	D11
109	CASSQDIQNLGGNYEQYF	TRBV4-2	TRBJ2-7	NA	NA	NA	TGTGCCAGCAGCCAAGATATACAGAACCTTGGCGGGAACTACGAGCAGTACTTC	COVID2_response	NA	NA	D11
110	CASSQPPTVRAYEQYF	TRBV23-1	TRBJ2-7	NA	NA	NA	TGCGCCAGCAGTCAACCCCCGACAGTGAGGGCCTACGAGCAGTACTTC	COVID2_response	NA	NA	D11
111	CAIRDPLAGLMSSYNEQFF	TRBV10-3	TRBJ2-1	NA	NA	NA	TGTGCCATCAGGGACCCACTAGCGGGCCTAATGAGCTCCTACAATGAGCAGTTCTTC	COVID2_response	NA	NA	D11
112	CASSTQTAFYGYTF	TRBV12-3	TRBJ1-2	NA	NA	NA	TGTGCCAGCAGTACCCAGACAGCGTTCTATGGCTACACCTTC	COVID2_response	NA	NA	D11
113	CASSLLVLRLTEAFF	TRBV5-5	TRBJ1-1	NA	NA	NA	TGTGCCAGCAGCTTGCTAGTTCTAAGGTTGACTGAAGCTTTCTTT	COVID2_response	NA	NA	D11
114	CASRPRLGATNTEAFF	TRBV5-5	TRBJ1-1	NA	NA	NA	TGTGCCAGCAGACCCCGCCTGGGGGCAACGAACACTGAAGCTTTCTTT	COVID2_response	NA	NA	D11
115	CASSPVSGDKNIQYF	TRBV5-6	TRBJ2-4	NA	NA	NA	TGTGCCAGCAGCCCGGTCAGCGGCGACAAAAACATTCAGTACTTC	COVID2_response	NA	NA	D11
116	CASSLVSAGSSAGAFF	TRBV11-2	TRBJ1-1	NA	NA	NA	TGTGCCAGCAGCTTAGTTTCGGCAGGGTCGTCGGCTGGAGCTTTCTTT	COVID2_response	NA	NA	D11
117	CASSRALDFAYNEQFF	TRBV4-3	TRBJ2-1	NA	NA	NA	TGCGCCAGCAGCCGAGCACTGGATTTCGCATACAATGAGCAGTTCTTC	COVID2_response	NA	NA	D11
118	CASSLTGTNLGGLYEQYF	TRBV7-2	TRBJ2-7	NA	NA	NA	TGTGCCAGCAGCCTCACCGGGACGAATTTGGGAGGCCTCTACGAGCAGTACTTC	COVID2_response	NA	NA	D11
119	CASSLVIGDKNEQYF	TRBV5-6	TRBJ2-7	NA	NA	NA	TGTGCCAGCAGCTTGGTTATAGGGGACAAGAACGAGCAGTACTTC	COVID2_response	NA	NA	D11
120	CASSPLASEQFF	TRBV11-2	TRBJ2-1	NA	NA	NA	TGTGCCAGCAGCCCACTAGCGTCTGAGCAGTTCTTC	COVID2_response	NA	NA	D11
121	CASSPSGANTGGLYEQYF	TRBV19	TRBJ2-7	NA	NA	NA	TGTGCCAGTAGTCCTTCGGGAGCAAATACGGGAGGACTATACGAGCAGTACTTC	COVID2_response	NA	NA	D11
122	CASSSTAVGPQHF	TRBV6-6	TRBJ1-5	NA	NA	NA	TGTGCCAGCAGTTCAACAGCCGTAGGGCCCCAGCATTTT	COVID2_response	NA	NA	D11
123	CASSNGLASSYEQYF	TRBV12-3	TRBJ2-7	NA	NA	NA	TGTGCCAGCAGCAACGGACTAGCGAGCTCCTACGAGCAGTACTTC	COVID2_response	NA	NA	D11
124	CASSQDAVNIGGSYEQYF	TRBV4-2	TRBJ2-7	NA	NA	NA	TGTGCCAGCAGCCAAGATGCCGTCAACATTGGTGGGTCCTACGAGCAGTACTTC	COVID2_response	NA	NA	D11
125	CASSRGPDTEAFF	TRBV6-6	TRBJ1-1	NA	NA	NA	TGTGCCAGCAGCAGGGGACCGGACACTGAAGCTTTCTTT	COVID2_response	NA	NA	D11
126	CASSLRLSYTF	TRBV28	TRBJ1-2	NA	NA	NA	TGTGCCAGCAGTCTCCGTTTGAGCTACACCTTC	COVID2_response	NA	NA	D11
127	CASNSHREQFF	TRBV19	TRBJ2-1	NA	NA	NA	TGTGCCAGTAATTCCCATCGCGAGCAGTTCTTC	COVID2_response	NA	NA	D11
128	CASSPRREQYF	TRBV7-8	TRBJ2-7	NA	NA	NA	TGTGCCAGCAGCCCTAGAAGGGAGCAGTACTTC	COVID2_response	NA	NA	D11
129	CSATVQDYNEQFF	TRBV20-1	TRBJ2-1	NA	NA	NA	TGCAGTGCTACAGTCCAAGACTACAATGAGCAGTTCTTC	COVID2_response	NA	NA	D11
130	CASRRDNGASNEQFF	TRBV6-2	TRBJ2-1	NA	NA	NA	TGTGCCAGCAGACGCGATAACGGAGCGTCCAATGAGCAGTTCTTC	COVID2_response	NA	NA	D11
131	CASSQDARNIGGRYEQYF	TRBV4-3	TRBJ2-7	NA	NA	NA	TGCGCCAGCAGCCAAGATGCCCGAAATATTGGAGGGAGGTACGAGCAGTACTTC	COVID2_response	NA	NA	D11
132	CASSLSGAGEKLFF	TRBV7-2	TRBJ1-4	NA	NA	NA	TGTGCCAGCAGCTTATCAGGGGCCGGTGAAAAACTGTTTTTT	COVID2_response	NA	NA	D11
133	CASSLRGDTQYF	TRBV11-2	TRBJ2-3	NA	NA	NA	TGTGCCAGCAGCTTACGAGGAGATACGCAGTATTTT	COVID2_response	NA	NA	D11
134	CASSRLGGGNEQFF	TRBV7-7	TRBJ2-1	NA	NA	NA	TGTGCTAGCAGTCGGCTGGGGGGCGGGAATGAGCAGTTCTTC	COVID2_response	NA	NA	D11
135	CASSVAVGTGATEAFF	TRBV4-3	TRBJ1-1	NA	NA	NA	TGCGCCAGCAGCGTAGCAGTCGGGACAGGGGCCACTGAAGCTTTCTTT	COVID2_response	NA	NA	D11
136	CSAREPDRAYEQYF	TRBV20-1	TRBJ2-7	NA	NA	NA	TGCAGTGCTAGAGAACCGGACAGGGCTTACGAGCAGTACTTC	COVID2_response	NA	NA	D11
137	CASSARQGGQPQHF	TRBV6-5	TRBJ1-5	NA	NA	NA	TGTGCCAGCAGTGCAAGACAGGGAGGGCAGCCCCAGCATTTT	COVID2_response	NA	NA	D11
138	CSAKPQGGNQPQHF	TRBV20-1	TRBJ1-5	NA	NA	NA	TGCAGTGCTAAACCCCAGGGTGGCAATCAGCCCCAGCATTTT	COVID2_response	NA	NA	D11
139	CASSVPGQGLSYGYTF	TRBV5-4	TRBJ1-2	NA	NA	NA	TGTGCCAGCAGCGTACCGGGACAGGGCCTGTCCTATGGCTACACCTTC	COVID2_response	NA	NA	D11
140	CASRRRDATNYGYTF	TRBV5-6	TRBJ1-2	NA	NA	NA	TGTGCCAGCAGGCGCCGGGACGCGACTAACTATGGCTACACCTTC	COVID2_response	NA	NA	D11
141	CASTPGGSAHNEQFF	TRBV5-5	TRBJ2-1	NA	NA	NA	TGTGCCAGCACCCCCGGGGGGTCAGCCCACAATGAGCAGTTCTTC	COVID2_response	NA	NA	D11
142	CASSPIPRAAGANVLTF	TRBV9	TRBJ2-6	NA	NA	NA	TGTGCCAGCAGCCCCATTCCTAGGGCCGCTGGGGCCAACGTCCTGACTTTC	COVID2_response	NA	NA	D11
143	CASSNRGGNEQFF	TRBV19	TRBJ2-1	NA	NA	NA	NA	NA	S	NA	D11
144	CSARGGTEAFF	TRBV20-1	TRBJ1-1	NA	NA	NA	NA	NA	S	NA	D11
145	CASSLADRGFQPQHF	TRBV7-2	TRBJ1-5	NA	NA	NA	NA	NA	M	NA	D11
146	CASSQVAGEQFF	TRBV3-1	TRBJ2-1	NA	NA	NA	NA	NA	NA	S	D11
147	CASSRGQSNTEAFF	TRBV5-1	TRBJ1-1	NA	NA	NA	NA	NA	NA	NA	D11
148	CASSRGQGNTEAFF	TRBV5-1	TRBJ1-1	NA	NA	NA	NA	NA	NA	NA	D11
149	CASSQAGGSTDTQYF	TRBV7-3	TRBJ2-3	NA	NA	NA	NA	NA	NA	S	D11
