## Supplementary table 1 for "Discovery of rare antigen-specific TCRs via replicate profiling"

### Sheet: Лист1
sample_id	date_of_blood_sampling	donor_id	library_type	starting_material	timepoint	replica	chain	fresh_or_cryopreserved	days_after_VAX1	days_after_COVID1	days_after_COVID2
D11_VAXtp01	2020-12-21	D11			VAXtp01				0	-115	-392
D11_TCR_PBMC_tcrPBMCtp01_rep1_TRB	2021-01-11	D11	TCR	PBMC	tcrPBMCtp01	rep1	TRB	cryopreserved	21	-94	-371
D11_TCR_PBMC_tcrPBMCtp01_rep2_TRB	2021-01-11	D11	TCR	PBMC	tcrPBMCtp01	rep2	TRB	cryopreserved	21	-94	-371
D11_PBMC_ELISPOTtp01	2021-01-11	D11		PBMC	ELISPOTtp01			fresh	21	-94	-371
D11_VAXtp02	2021-01-11	D11			VAXtp02				21	-94	-371
D11_PBMC_ELISPOTtp02	2021-02-05	D11		PBMC	ELISPOTtp02			fresh	46	-69	-346
D11_TCR_PBMC_tcrPBMCtp02_rep1_TRB	2021-03-05	D11	TCR	PBMC	tcrPBMCtp02	rep1	TRB	cryopreserved	74	-41	-318
D11_TCR_PBMC_tcrPBMCtp02_rep2_TRB	2021-03-05	D11	TCR	PBMC	tcrPBMCtp02	rep2	TRB	cryopreserved	74	-41	-318
D11_PBMC_ELISPOTtp03	2021-03-15	D11		PBMC	ELISPOTtp03			fresh	84	-31	-308
D11_COVIDtp01	2021-04-15	D11			COVIDtp01				115	0	-277
D11_TCR_PBMC_tcrPBMCtp03_rep1_TRB	2021-04-30	D11	TCR	PBMC	tcrPBMCtp03	rep1	TRB	cryopreserved	130	15	-262
D11_TCR_PBMC_tcrPBMCtp03_rep2_TRB	2021-04-30	D11	TCR	PBMC	tcrPBMCtp03	rep2	TRB	cryopreserved	130	15	-262
D11_scRNAseq_CD4effmem_SCtp01_rep1	2021-04-30	D11	scRNAseq	CD4effmem	SCtp01	rep1		cryopreserved	130	15	-262
D11_scRNAseq_CD4effmem_SCtp01_rep2	2021-04-30	D11	scRNAseq	CD4effmem	SCtp01	rep2		cryopreserved	130	15	-262
D11_scTCRseq_CD4effmem_SCtp01_rep1	2021-04-30	D11	scTCRseq	CD4effmem	SCtp01	rep1		cryopreserved	130	15	-262
D11_scTCRseq_CD4effmem_SCtp01_rep2	2021-04-30	D11	scTCRseq	CD4effmem	SCtp01	rep2		cryopreserved	130	15	-262
D11_PBMC_ELISPOTtp04	2021-05-13	D11		PBMC	ELISPOTtp04			fresh	143	28	-249
D11_PBMC_ELISPOTtp05	2021-07-14	D11		PBMC	ELISPOTtp05			fresh	205	90	-187
D11_TCR_PBMC_tcrPBMCtp04_rep1_TRB	2021-07-28	D11	TCR	PBMC	tcrPBMCtp04	rep1	TRB	cryopreserved	219	104	-173
D11_TCR_PBMC_tcrPBMCtp04_rep2_TRB	2021-07-28	D11	TCR	PBMC	tcrPBMCtp04	rep2	TRB	cryopreserved	219	104	-173
D11_PBMC_ELISPOTtp06	2021-08-10	D11		PBMC	ELISPOTtp06			fresh	232	117	-160
D11_TCR_PBMC_tcrPBMCtp05_rep1_TRB	2021-09-15	D11	TCR	PBMC	tcrPBMCtp05	rep1	TRB	cryopreserved	268	153	-124
D11_TCR_PBMC_tcrPBMCtp05_rep2_TRB	2021-09-15	D11	TCR	PBMC	tcrPBMCtp05	rep2	TRB	cryopreserved	268	153	-124
D11_PBMC_ELISPOTtp07	2021-09-22	D11		PBMC	ELISPOTtp07			fresh	275	160	-117
D11_PBMC_ELISPOTtp08	2021-09-29	D11		PBMC	ELISPOTtp08			fresh	282	167	-110
D11_TCR_PBMC_tcrPBMCtp06_rep1_TRB	2021-10-01	D11	TCR	PBMC	tcrPBMCtp06	rep1	TRB	fresh	284	169	-108
D11_TCR_PBMC_tcrPBMCtp06_rep2_TRB	2021-10-01	D11	TCR	PBMC	tcrPBMCtp06	rep2	TRB	fresh	284	169	-108
D11_PBMC_ELISPOTtp09	2021-10-06	D11		PBMC	ELISPOTtp09			fresh	289	174	-103
D11_PBMC_ELISPOTtp10	2022-01-14	D11		PBMC	ELISPOTtp10			cryopreserved	389	274	-3
D11_TCR_PBMC_tcrPBMCtp07_rep1_TRB	2022-01-14	D11	TCR	PBMC	tcrPBMCtp07	rep1	TRB	cryopreserved	389	274	-3
D11_TCR_PBMC_tcrPBMCtp07_rep2_TRB	2022-01-14	D11	TCR	PBMC	tcrPBMCtp07	rep2	TRB	cryopreserved	389	274	-3
D11_COVIDtp02	2022-01-17	D11			COVIDtp02				392	277	0
D11_TCR_PBMC_tcrPBMCtp08_rep1_TRB	2022-01-24	D11	TCR	PBMC	tcrPBMCtp08	rep1	TRB	fresh	399	284	7
D11_TCR_PBMC_tcrPBMCtp08_rep2_TRB	2022-01-24	D11	TCR	PBMC	tcrPBMCtp08	rep2	TRB	fresh	399	284	7
D11_scRNAseq_CD4effmem_SCtp02_rep1	2022-01-24	D11	scRNAseq	CD4effmem	SCtp02	rep1		cryopreserved	399	284	7
D11_scRNAseq_CD4effmem_SCtp02_rep2	2022-01-24	D11	scRNAseq	CD4effmem	SCtp02	rep2		cryopreserved	399	284	7
D11_scTCRseq_CD4effmem_SCtp02_rep1	2022-01-24	D11	scTCRseq	CD4effmem	SCtp02	rep1		cryopreserved	399	284	7
D11_scTCRseq_CD4effmem_SCtp02_rep2	2022-01-24	D11	scTCRseq	CD4effmem	SCtp02	rep2		cryopreserved	399	284	7
D11_PBMC_ELISPOTtp11	2022-01-24	D11		PBMC	ELISPOTtp11			cryopreserved	399	284	7
D11_TCR_PBMC_tcrPBMCtp09_rep1_TRB	2022-01-27	D11	TCR	PBMC	tcrPBMCtp09	rep1	TRB	fresh	402	287	10
D11_TCR_PBMC_tcrPBMCtp09_rep2_TRB	2022-01-27	D11	TCR	PBMC	tcrPBMCtp09	rep2	TRB	fresh	402	287	10
D11_PBMC_CFSEtp01	2022-02-09	D11		PBMC	CFSEtp01			fresh	415	300	23
D11_ELISPOTtp12	2022-07-23	D11		PBMC	ELISPOTtp12			fresh	579	464	187
D11_TCR_PBMC_tcrPBMCtp10_rep1_TRB	2022-10-17	D11	TCR	PBMC	tcrPBMCtp10	rep1	TRB	fresh	665	550	273
D11_TCR_PBMC_tcrPBMCtp10_rep2_TRB	2022-10-17	D11	TCR	PBMC	tcrPBMCtp10	rep2	TRB	fresh	665	550	273
